# Body Fluid Proteomic Landscape of Acute Exercise

**DOI:** 10.1101/2025.05.28.656705

**Authors:** Nigel Kurgan, Jeppe Kjærgaard, Naja Zenius Jespersen, Viriginia Díez-Obrero, Roger Moreno-Justicia, Sarah Elizabeth Heywood, Cecilie Bergmann Lindqvist, Lisa Ottander, Diana Samodova-Sommer, Nina Sloth Nielsen, Cody Garett Durrer, Mathias Ried-Larsen, Simon Rasmussen, Ruth J.F. Loos, Roelof Adriaan Johan Smit, Bente Klarlund Pedersen, Atul Shahaji Deshmukh

**Author notes:** Corresponding authors, Senior and Corresponding Authors Atul S Deshmukh (Lead contact), Novo Nordisk Foundation Center for Basic Metabolic Research, Faculty of Health and Medical Sciences, University of Copenhagen, Blegdamsvej 3B, DK2200, Copenhagen, Denmark, Bente Klarlund Pedersen, Centre for Physical Activity Research, Rigshospitalet, University of Copenhagen, Copenhagen, Denmark, Blegdamsvej 9, DK2100, Copenhagen, Denmark., Nigel Kurgan, Novo Nordisk Foundation Center for Basic Metabolic Research, Faculty of Health and Medical Sciences, University of Copenhagen, Blegdamsvej 3B, DK2200, Copenhagen, Denmark. **Author List Footnotes** Shared first authors (Nigel Kurgan, Jeppe Kjærgaard, Naja Zenius Jespersen).

## Abstract

Physical activity improves health, yet the molecular mechanisms remain partially understood. This study presents a high-resolution, time-resolved atlas profiling 10,127 proteins across plasma, saliva, and urine from healthy adults post-acute exercise. Exercise regulated over 3,000 proteins, revealing distinct, fluid-specific temporal dynamics. By integrating fluid-specific exercise signatures with tissue and disease atlases, we delineated the contribution of tissues and associations to various diseases. Network analysis across body fluids elucidated coordinated remodeling in the extracellular matrix and immune activation orchestrating exercise-induced networks. Many exercise-responsive plasma proteins were robust across age, sex, and exercise modalities, indicating a conserved systemic signature. Integration with genetic data established exercise-regulated proteins as modulators of metabolic traits and identified over 200 targeted by approved drugs, highlighting their impact on disease-relevant pathways. This comprehensive atlas, available as an open-access resource https://cbmr.ku.dk/research/research-groups/deshmukh-group/shiny-apps/, advances our molecular insight into exercise adaptations and enables exerkine discovery, biomarker development, and pharmacological exercise-mimetic strategies.

**Highlights:**

- Exercise induces robust and distinct changes across body fluid proteomes
- Tissue remodeling and immune activation drive exercise-induced network expansion
- ∼1,000 exercise-regulated plasma proteins are age, exercise mode, or sex-specific
- Genetic inference identifies druggable exerkines that regulate health and disease
