## Supplementary material for "Body Fluid Proteomic Landscape of Acute Exercise": Table S1

### Sheet: table_s1
SHEET	ASSOCIATED_FIGURE	TITLE
A	1A and 6A	Discovery and Replication cohorts' inclusion and exclusion criteria
B	1A and 6A	Discovery and Replication cohorts' characteristics
C	1A-C	Discovery cohort baseline blood biochemistry

### Sheet: A
Discovery Cohort
Inclusion Criteria	Exclusion Criteria
Male sex	Acute illness within the last 14 days
Age 20 – 35 years	Chronic diseases
Moderate physical activity level (defined as at least 30 minutes of moderate daily activity and no more than 8 hours of vigorous exercise pr. Week)	History of alcohol abuse or use of more than 14 units pr. Week.
	History of drug abuse, including marihuana, or use within the last 3 months before participation
	Smoking including occasional smoking
Replication Cohort
Inclusion Criteria	Exclusion Criteria
• BMI>25	• HbA1c>53 mmol/mol
• Age> 40 years	• Uncontrolled hypertension
• Inactivity, defined as < 1,5 hours of structured physical activity pr. week at moderate intensity and cycling < 30 minutes/5 km pr. day at moderate intensity (moderate intensity = out of breath but able to speak)	• Uncontrolled hyperlipidemia,
	• Known hyperthyroid disease
	• Endocrine disorders causing obesity
	• Known autoimmune disease
	• Unstable cardiovascular disease
	• Glucose lowering medications except for low dose metformin (=<1000 mg/day)
	• Current treatment with anti-inflammatory medication, unless pain killers without prescription
	• No participation in other research intervention studies
	• Pregnancy/considering pregnancy within the study period
	• Conditions countering exercise

### Sheet: B
Discovery
variable	value.mean	value.median	value.sd	value.ci_lower	value.ci_upper
Age	28.96	29	3.08869	27.6851	30.2349
Android_fat.	26.896	27.7	8.30043	23.4698	30.3222
BMI_kg.m2	22.756	22.9	1.39675	22.1795	23.3325
Gynoid_fat.	24.2	25.5	6.20712	21.6378	26.7622
HRmax_bpm	188.68	187	8.20934	185.291	192.069
Height_cm	180.776	182	7.17985	177.812	183.74
Hip_circumference_cm	90.9238	90	6.56863	87.9338	93.9138
Lean_bodymass_g	58.4933	58.128	7.45077	55.4178	61.5688
Total_fat.	19.008	19.4	5.58144	16.7041	21.3119
VO2max_ml.kg.min	49.3756	49.99	7.78152	46.1635	52.5877
WHR	0.89096	0.894737	0.0629631	0.862299	0.91962
Waist_circumference_cm	80.8095	79	5.79542	78.1715	83.4476
Weight_kg	74.904	75.4	7.78821	71.6892	78.1188
Replication
variable	value.mean	value.median	value.sd	value.ci_lower	value.ci_upper
sex_female_%	62.5(15/24)	N/A	N/A	N/A
height_cm	171.5	170.8	11.1	167.1	176
weight_kg	93.3	90.1	14.4	87.5	99
age_y	54.5	54	8.31447	51.1736	57.8264
total_fat_free_mass	55265.7	51382.6	11591.5	50628.2	59903.2
total_fat_mass	37367	37281.5	10030.1	33354.2	41379.8
gynoid_fat_mass	6300.52	6142.52	1955.2	5518.29	7082.75
android_fat_mass	3462.13	3491.56	996.927	3063.28	3860.97
total_tissue_pct_fat	0.42	0.44	0.09	0.38	0.45

### Sheet: C
variable	mean	median	sd	ci_lower	ci_upper	Group
Alanine_transaminase_U.L	23.84	20	11.9537	18.9058	28.7742	Enzymes
Albumin_g.L	41.16	41	1.21381	40.659	41.661	Plasma protein
Alkaline_phosphatase_U.L	53.8	53	15.1272	47.5558	60.0442	Enzymes
Amylase_U.L	56.52	56	18.3328	48.9526	64.0874	Enzymes
Aspartate_aminotransferase_U.L	25.0833	23	8.24577	21.6014	28.5652	Enzymes
Basophils_E9.L	0.0372	0.04	0.0207204	0.0286471	0.0457529	Hematology
Bilirubin_umol.L	12.64	11	5.85861	10.2217	15.0583	Electrolytes
C.reactive_protein_mg.L	0.3564	0.3	0.1331	0.301459	0.411341	Plasma protein
Calcium_mmol.L	2.3656	2.36	0.0556088	2.34265	2.38855	Electrolytes
Carbamide.mmol.L	5	5.1	1.19129	4.50826	5.49174	Electrolytes
Cholesterol_mmol.L	4.336	4.2	0.734212	4.03293	4.63907	Lipids
Coagulation.factor_II.IVX_INR	1.18333	1.2	0.0637022	1.15643	1.21023	Hemostasis
Coagulation_factor_II.IVX	0.789167	0.795	0.108464	0.743366	0.834967	Hemostasis
Cortisol_nmol.L	303.88	297	85.0006	268.793	338.967	Hormone
Creatine_kinase_U.L	227.4	119	332.675	90.0784	364.722	Enzymes
Creatinine_.umol.L	82.384	86	19.5056	74.3325	90.4355	Electrolytes
Eosinophils_E9.L	0.1644	0.17	0.0847093	0.129434	0.199366	Hematology
Erythrocytes_vol.fr	0.594	0.42	0.889944	0.226649	0.961351	Hematology
Glucose_mmol.L	4.764	4.7	0.336502	4.6251	4.9029	Glucose metabolism
Glutamyltransferase_U.L	19.52	19	5.34727	17.3128	21.7272	Enzymes
HDL_mmol.L	1.448	1.37	0.341967	1.30684	1.58916	Lipids
HbA1c_mmol.L	5.608	5.5	0.419245	5.43494	5.78106	Glucose metabolism
Hemoglobin_mmol.L	9.168	9.2	0.57931	8.92887	9.40713	Hematology
Insulin_pmol.L	41.375	32	25.0353	30.8035	51.9465	Glucose metabolism
LDL_mmol.L	2.708	2.5	0.654421	2.43787	2.97813	Lipids
Lactate_dehydrogenase_U.L	166.136	166.5	17.5968	158.334	173.938	Enzymes
Leukocytes_E9.L	5.056	4.9	0.845616	4.70695	5.40505	Hematology
Lymphocytes_E9.L	1.696	1.6	0.442041	1.51353	1.87847	Hematology
Monocytes_E9.L	0.448	0.4	0.119443	0.398696	0.497304	Hematology
Neutrophils_E9.L	2.704	2.7	0.645161	2.43769	2.97031	Hematology
Phosphate_mmol.L	0.9784	0.96	0.147893	0.917353	1.03945	Electrolytes
Plasma_protein_g.L	73.08	73	2.5645	72.0214	74.1386	Plasma protein
Potassium_mmol.L	3.732	3.7	0.215484	3.64305	3.82095	Electrolytes
Proinsulin_C.peptide_pmol.L	502.208	459.5	127.336	448.439	555.978	Glucose metabolism
Sodium_mmol.L	141.08	141	1.73013	140.366	141.794	Electrolytes
T3_pmol.L	5.108	5.1	0.468971	4.91442	5.30158	Hormone
T4_pmol.L	17.876	17.5	1.78636	17.1386	18.6134	Hormone
TSH_E.3_UI.L	2.86083	1.85	3.86643	1.22818	4.49348	Hormone
Testosterone_nmol.L	18.676	19	6.04561	16.1805	21.1715	Hormone
Thrombocytes_E9.L	230.68	224	40.8837	213.804	247.556	Hematology
Transferrin_g.L	2.4896	2.44	0.394963	2.32657	2.65263	Hematology
Triglyceride_mmol.L	0.8016	0.76	0.262943	0.693062	0.910138	Lipids
Uric_acid_mmol.L	0.3256	0.33	0.0663375	0.298217	0.352983	Electrolytes
