## Supplementary material for "Body Fluid Proteomic Landscape of Acute Exercise": Table S2

### Sheet: table_s2
SHEET	ASSOCIATED_FIGURE	TITLE
A	S1H	Discovery cohort exercise induced metabolic markers and cytokine linear mixed model results
B	2, S1, S2	Discovery cohort saliva results from linear mixed models for time effects
C	S3F	Discovery cohort urine results from linear mixed models for time effects
D	4, S5-S9	Discovery cohort plasma Olink results from linear mixed models for time effects
E	S7	Discovery cohort plasma LC MS-based results from linear mixed models for time effects
F	6B	Replication cohort plasma Olink results from linear mixed models for time and exercise mode (group) effects and their interaction
G	6D	Replication cohort plasma Olink combined individual exercise mode results from linear mixed models for time effects
H	6F	Replication cohort plasma Olink results from linear mixed models for sex, exercise mode, and time effects and their interactions
